# Long-read detection of transposable element mobilization in the soma of hypomethylated *Arabidopsis thaliana* individuals

**DOI:** 10.1101/2025.02.07.637047

**Authors:** Andrea Movilli, Svitlana Sushko, Fernando A. Rabanal, Detlef Weigel

## Abstract

**Background:** Because transposable elements (TEs) can cause heritable genetic changes, past work on TE mobility in *Arabidopsis thaliana* has mostly focused on new TE insertions in the germline of hypomethylated plants. It is, however, well-known that TEs can also be active in the soma, although the high-confidence detection of somatic events has been challenging. Here, we leveraged the high accuracy of PacBio HiFi long reads to evaluate the somatic mobility of TEs in individuals of an *A. thaliana* non-reference strain lacking activity of METHYLTRANSFERASE1 (MET1), a major component of the DNA methylation maintenance machinery. Most somatically mobile families coincided with those found in germline studies of hypomethylated genotypes, although the exact TE copies differed. We also discovered mobile elements that had been missed by standard TE annotation methods. Somatic TE activity was variable among individual plants, but also within TE families. Finally, our approach pointed to the possible involvement of alternative transposition as a cause for somatic hypermutability in a region that contains two closely spaced VANDAL21 elements. We conclude that long-read sequencing can reveal widespread TE transposition in the soma of *A. thaliana* hypomethylated mutants. Assessing somatic instead of germline mobilization is a fast and reliable method to investigate different aspects of TE mobility at the single plant level.
