## Additional File 2 for "Long-read detection of transposable element mobilization in the soma of hypomethylated *Arabidopsis thaliana* individuals"

### Sheet: SomaticInsertions_CURATED-list
#ChrIns	StartIns	EndIns	Orientation	AbsoluteCov	Method	TE	ReadID	Individual	Status	configuration	TSD	centromeric	number_reads
Chr1	7457391	7457391	-	1	CUSTOM-SupplementaryALN	Chr1;11941106;11946436;ATCOPIA93_Evade	m64079_221220_112036/9243376/ccs	met1_01	CONFIRMED	partial	NA	no	single
Chr1	10135363	10135363	+	1	CUSTOM-SupplementaryALN	Chr5;19152829;19160826;VANDAL21	m64079_221220_112036/136251212/ccs	met1_01	CONFIRMED	central	yes	no	single
Chr1	32282511	32282511	.	1	CUSTOM-CIGAR	Chr5;875414;876433;PAC	m64079_221220_112036/81594785/ccs	met1_01	CONFIRMED	NA	NA	no	single
Chr2	3983380	3983380	+	1	CUSTOM-SupplementaryALN	Chr5;19152829;19160826;VANDAL21	m64079_221220_112036/134744172/ccs	met1_01	CONFIRMED	partial	NA	no	single
Chr2	8873653	8873653	+	1	CUSTOM-SupplementaryALN	Chr3;16344522;16352497;VANDAL6	m64079_221220_112036/162138239/ccs	met1_01	CONFIRMED	partial	NA	no	single
Chr2	11608326	11608326	-	1	CUSTOM-SupplementaryALN	Chr5;19152829;19160826;VANDAL21	m64079_221220_112036/4129671/ccs	met1_01	CONFIRMED	partial	NA	no	single
Chr2	12106042	12106042	+	1	CUSTOM-SupplementaryALN	Chr1;11941106;11946436;ATCOPIA93_Evade	m64079_240212_113350/61409445/ccs	met1_01	CONFIRMED	partial	NA	no	single
Chr3	4975400	4975400	-	1	CUSTOM-SupplementaryALN	Chr5;19152829;19160826;VANDAL21	m64079_221220_112036/104726604/ccs	met1_01	CONFIRMED	partial	NA	no	single
Chr3	17324910	17324910	+	1	CUSTOM-SupplementaryALN	Chr5;19152829;19160826;VANDAL21	m64079_240212_113350/17236131/ccs	met1_01	CONFIRMED	partial	NA	no	single
Chr3	17758419	17758419	+	1	CUSTOM-SupplementaryALN	Chr5;19152829;19160826;VANDAL21	m64079_221220_112036/15204508/ccs	met1_01	CONFIRMED	partial	NA	no	single
Chr3	21862257	21862257	-	1	CUSTOM-SupplementaryALN	Chr1;11941106;11946436;ATCOPIA93_Evade	m64079_240212_113350/121307639/ccs	met1_01	CONFIRMED	partial	NA	no	single
Chr4	1194803	1194803	.	1	CUSTOM-SupplementaryALN	Chr4;9036240;9040519;VANDAL21	m64079_240212_113350/156501916/ccs	met1_01	CONFIRMED	central	yes	no	single
Chr5	7026319	7026319	.	1	CUSTOM-CIGAR	Chr5;875414;876433;PAC	m64079_221220_112036/60555354/ccs	met1_01	CONFIRMED	NA	NA	no	single
Chr5	15902949	15902949	.	1	CUSTOM-CIGAR	Chr5;19152829;19160825;VANDAL21	m64079_221220_112036/45091048/ccs	met1_01	CONFIRMED	NA	NA	no	single
Chr5	21335378	21335378	-	1	CUSTOM-SupplementaryALN	Chr5;19152829;19160826;VANDAL21	m64079_221220_112036/134611320/ccs	met1_01	CONFIRMED	partial	NA	no	single
Chr5	25216766	25216766	+	1	CUSTOM-SupplementaryALN	Chr5;19152829;19160826;VANDAL21	m64079_221220_112036/41550822/ccs	met1_01	CONFIRMED	partial	NA	no	single
Chr1	4892937	4892937	+	1	CUSTOM-SupplementaryALN	Chr5;19152829;19160826;VANDAL21	m64079_221220_112036/121244451/ccs	met1_02	CONFIRMED	partial	NA	no	single
Chr1	5933328	5933328	+	1	CUSTOM-SupplementaryALN	Chr1;11941106;11946436;ATCOPIA93_Evade	m64079_221220_112036/21432255/ccs	met1_02	CONFIRMED	central	yes	no	single
Chr1	6039355	6039355	.	1	CUSTOM-CIGAR	Chr3;16344522;16352496;VANDAL6	m64079_240212_113350/111674010/ccs	met1_02	CONFIRMED	NA	NA	no	single
Chr1	20639051	20639051	.	1	CUSTOM-CIGAR	Chr5;875414;876433;PAC	m64079_221220_112036/15731028/ccs	met1_02	CONFIRMED	NA	NA	no	single
Chr1	27873875	27873875	+	1	CUSTOM-SupplementaryALN	Chr1;11941106;11946436;ATCOPIA93_Evade	m64079_221220_112036/123864804/ccs	met1_02	CONFIRMED	central	yes	no	single
Chr1	30871622	30871622	-	1	CUSTOM-SupplementaryALN	Chr3;16344522;16352497;VANDAL6	m64079_240212_113350/131334460/ccs	met1_02	CONFIRMED	partial	NA	no	single
Chr1	32269307	32269307	.	1	CUSTOM-CIGAR	Chr5;19152829;19160825;VANDAL21	m64079_240212_113350/161613456/ccs	met1_02	CONFIRMED	NA	NA	no	single
Chr2	14466667	14466667	-	1	CUSTOM-SupplementaryALN	Chr3;16344522;16352497;VANDAL6	m64079_240212_113350/25559494/ccs	met1_02	CONFIRMED	partial	NA	no	single
Chr2	17989858	17989858	-	1	CUSTOM-SupplementaryALN	Chr3;20158137;20166150;VANDAL6	m64079_221220_112036/330310/ccs	met1_02	CONFIRMED	partial	NA	no	single
Chr2	22416805	22416805	+	1	CUSTOM-SupplementaryALN	Chr3;16344522;16352497;VANDAL6	m64079_221220_112036/139002086/ccs	met1_02	CONFIRMED	central	yes	no	single
Chr3	2816309	2816309	-	1	CUSTOM-SupplementaryALN	Chr1;11941106;11946436;ATCOPIA93_Evade	m64079_240212_113350/99092948/ccs	met1_02	CONFIRMED	partial	NA	no	single
Chr3	8955326	8955326	+	1	CUSTOM-SupplementaryALN	Chr3;16344522;16352497;VANDAL6	m64079_221220_112036/180225706/ccs	met1_02	CONFIRMED	central	no	no	single
Chr3	18797334	18797334	+	1	CUSTOM-SupplementaryALN	Chr5;19152829;19160826;VANDAL21	m64079_240212_113350/39453910/ccs	met1_02	CONFIRMED	central	yes	no	single
Chr4	586882	586882	+	1	CUSTOM-SupplementaryALN	Chr5;19152829;19160826;VANDAL21	m64079_221220_112036/120326434/ccs	met1_02	CONFIRMED	partial	NA	no	single
Chr4	19820190	19820190	+	1	CUSTOM-SupplementaryALN	Chr3;16344522;16352497;VANDAL6	m64079_240212_113350/23396363/ccs	met1_02	CONFIRMED	partial	NA	no	single
Chr5	9101100	9101100	.	1	CUSTOM-CIGAR	Chr5;875414;876433;PAC	m64079_221220_112036/32834902/ccs	met1_02	CONFIRMED	NA	NA	no	single
Chr5	15578614	15578614	+	1	CUSTOM-SupplementaryALN	Chr5;19152829;19160826;VANDAL21	m64079_221220_112036/49152575/ccs	met1_02	CONFIRMED	central	yes	no	single
Chr5	16487843	16487843	+	1	CUSTOM-SupplementaryALN	Chr5;19152829;19160826;VANDAL21	m64079_221220_112036/61344441/ccs	met1_02	CONFIRMED	central	yes	no	single
Chr2	9066366	9066366	+	1	CUSTOM-SupplementaryALN	Chr5;19152829;19160826;VANDAL21	m64079_240212_113350/7145316/ccs	met1_03	CONFIRMED	partial	NA	no	single
Chr2	22074634	22074634	-	1	CUSTOM-SupplementaryALN	Chr1;11941106;11946436;ATCOPIA93_Evade	m64079_221220_112036/63113278/ccs	met1_03	CONFIRMED	partial	NA	no	single
Chr3	1618414	1618414	-	1	CUSTOM-SupplementaryALN	Chr1;11941106;11946436;ATCOPIA93.2_Evade	m64079_221220_112036/87294497/ccs	met1_03	CONFIRMED	central	yes	centromeric_Athila	single
Chr4	4801792	4801792	-	1	CUSTOM-SupplementaryALN	Chr5;19152829;19160826;VANDAL21	m64079_240212_113350/153487970/ccs	met1_03	CONFIRMED	partial	NA	no	single
Chr4	10015343	10015343	+	1	CUSTOM-SupplementaryALN	Chr3;16344522;16352497;VANDAL6	m64079_221220_112036/81200381/ccs	met1_03	CONFIRMED	partial	NA	no	single
Chr4	19683260	19683260	+	1	CUSTOM-SupplementaryALN	Chr3;20158137;20166150;VANDAL6	m64079_221220_112036/120521150/ccs	met1_03	CONFIRMED	partial	NA	no	single
Chr5	4354556	4354556	-	1	CUSTOM-SupplementaryALN	Chr3;20158137;20166150;VANDAL6	m64079_240212_113350/32049639/ccs	met1_03	CONFIRMED	partial	NA	no	single
Chr5	6593784	6593784	+	1	CUSTOM-SupplementaryALN	Chr5;19152829;19160826;VANDAL21	m64079_221220_112036/99747143/ccs	met1_03	CONFIRMED	partial	NA	no	single
Chr5	11090764	11090764	+	1	CUSTOM-SupplementaryALN	Chr5;19152829;19160826;VANDAL21	m64079_221220_112036/36374589/ccs	met1_03	CONFIRMED	partial	NA	no	single
Chr5	15437876	15437876	-	1	CUSTOM-SupplementaryALN	Chr5;19152829;19160826;VANDAL21	m64079_240212_113350/9963280/ccs	met1_03	CONFIRMED	partial	NA	no	single
Chr5	20436346	20436346	-	1	CUSTOM-SupplementaryALN	Chr5;19152829;19160826;VANDAL21	m64079_221220_112036/88738421/ccs	met1_03	CONFIRMED	partial	NA	no	single
Chr5	28159472	28159472	+	1	CUSTOM-SupplementaryALN	Chr5;21419693;21425022;ATCOPIA93_Evade	m64079_221220_112036/90638963/ccs	met1_03	CONFIRMED	central	yes	no	single
Chr1	313952	313952	+	1	CUSTOM-SupplementaryALN	Chr3;16344522;16352497;VANDAL6	m64079_221220_112036/155912133/ccs	met1_04	CONFIRMED	central	yes	no	single
Chr1	14056050	14056050	+	1	CUSTOM-SupplementaryALN	Chr5;21419693;21425022;ATCOPIA93_Evade	m64079_221220_112036/65735321/ccs	met1_04	CONFIRMED	partial	NA	no	single
Chr2	6517591	6517591	-	1	CUSTOM-SupplementaryALN	Chr5;19152829;19160826;VANDAL21	m64079_221220_112036/167119051/ccs	met1_04	CONFIRMED	partial	NA	centromeric	single
Chr2	11738204	11738204	+	1	CUSTOM-SupplementaryALN	Chr3;16344522;16352497;VANDAL6	m64079_240212_113350/163775336/ccs	met1_04	CONFIRMED	partial	NA	no	single
Chr2	14445570	14445570	+	1	CUSTOM-SupplementaryALN	Chr3;20158137;20166150;VANDAL6	m64079_240212_113350/160827795/ccs	met1_04	CONFIRMED	central	yes	no	single
Chr3	24656824	24656824	+	1	CUSTOM-SupplementaryALN	Chr5;21419693;21425022;ATCOPIA93_Evade	m64079_221220_112036/144245867/ccs	met1_04	CONFIRMED	central	yes	no	single
Chr4	11762271	11762271	+	1	CUSTOM-SupplementaryALN	Chr3;16344522;16352497;VANDAL6	m64079_221220_112036/31525296/ccs	met1_04	CONFIRMED	partial	NA	no	single
Chr5	4513218	4513218	+	1	CUSTOM-SupplementaryALN	Chr5;19152829;19160826;VANDAL21	m64079_240212_113350/87360859/ccs	met1_04	CONFIRMED	partial	NA	no	single
Chr5	6803479	6803479	-	1	CUSTOM-SupplementaryALN	Chr3;16344522;16352497;VANDAL6	m64079_221220_112036/133237592/ccs	met1_04	CONFIRMED	partial	NA	no	single
Chr1	3916144	3916144	-	1	CUSTOM-SupplementaryALN	Chr1;11941106;11946436;ATCOPIA93_Evade	m64079_240212_113350/21496018/ccs	met1_05	CONFIRMED	partial	NA	no	single
Chr1	6529799	6529799	-	1	CUSTOM-SupplementaryALN	Chr5;19152829;19160826;VANDAL21	m64079_221220_112036/19006919/ccs	met1_05	CONFIRMED	partial	NA	no	single
Chr1	7025171	7025171	.	1	CUSTOM-CIGAR	Chr3;16344522;16352496;VANDAL6	m64079_221220_112036/97912206/ccs	met1_05	CONFIRMED	NA	NA	no	single
Chr1	8725235	8725235	+	1	CUSTOM-SupplementaryALN	Chr5;19152829;19160826;VANDAL21	m64079_240212_113350/126812806/ccs	met1_05	CONFIRMED	partial	NA	no	single
Chr1	19889718	19889718	+	1	CUSTOM-SupplementaryALN	Chr1;11941106;11946436;ATCOPIA93_Evade	m64079_221220_112036/166660366/ccs	met1_05	CONFIRMED	partial	NA	no	single
Chr1	23181200	23181200	+	1	CUSTOM-SupplementaryALN	Chr3;20158137;20166150;VANDAL6	m64079_240212_113350/171574467/ccs	met1_05	CONFIRMED	central	yes	no	single
Chr1	30316533	30316533	+	1	CUSTOM-SupplementaryALN	Chr3;16344522;16352497;VANDAL6	m64079_240212_113350/108331881/ccs	met1_05	CONFIRMED	partial	NA	no	single
Chr1	32711196	32711196	+	1	CUSTOM-SupplementaryALN	Chr5;19152829;19160826;VANDAL21	m64079_240212_113350/5768130/ccs	met1_05	CONFIRMED	central	yes	no	single
Chr2	3092879	3092879	-	1	CUSTOM-SupplementaryALN	Chr5;19152829;19160826;VANDAL21	m64079_221220_112036/95683027/ccs	met1_05	CONFIRMED	partial	NA	no	single
Chr2	7935840	7935840	+	1	CUSTOM-SupplementaryALN	Chr1;11941106;11946436;ATCOPIA93_Evade	m64079_240212_113350/19138774/ccs	met1_05	CONFIRMED	central	yes	no	single
Chr2	8113932	8113932	+	1	CUSTOM-SupplementaryALN	Chr5;19152829;19160826;VANDAL21	m64079_221220_112036/174786235/ccs	met1_05	CONFIRMED	partial	NA	no	single
Chr2	9100020	9100020	-	1	CUSTOM-SupplementaryALN	Chr5;19152829;19160826;VANDAL21	m64079_221220_112036/49744130/ccs	met1_05	CONFIRMED	central	yes	no	single
Chr2	9209529	9209529	-	1	CUSTOM-SupplementaryALN	Chr5;19152829;19160826;VANDAL21	m64079_221220_112036/43910439/ccs	met1_05	CONFIRMED	partial	NA	no	single
Chr2	11071303	11071303	.	1	CUSTOM-CIGAR	Chr1;11941106;11946435;ATCOPIA93.2_Evade	m64079_240212_113350/170396218/ccs	met1_05	CONFIRMED	NA	NA	no	single
Chr2	16316151	16316151	+	1	CUSTOM-SupplementaryALN	Chr1;11941106;11946436;ATCOPIA93_Evade	m64079_221220_112036/155387511/ccs	met1_05	CONFIRMED	partial	NA	no	single
Chr2	20780007	20780007	-	1	CUSTOM-SupplementaryALN	Chr3;16344522;16352497;VANDAL6	m64079_240212_113350/27460723/ccs	met1_05	CONFIRMED	partial	NA	no	single
Chr3	2424704	2424704	+	1	CUSTOM-SupplementaryALN	Chr3;16344522;16352497;VANDAL6	m64079_240212_113350/76350204/ccs	met1_05	CONFIRMED	partial	NA	no	single
Chr3	2484266	2484266	-	1	CUSTOM-SupplementaryALN	Chr1;11941106;11946436;ATCOPIA93_Evade	m64079_221220_112036/55051845/ccs	met1_05	CONFIRMED	partial	NA	no	single
Chr3	2492197	2492197	-	1	CUSTOM-SupplementaryALN	Chr5;19152829;19160826;VANDAL21	m64079_221220_112036/115671051/ccs	met1_05	CONFIRMED	partial	NA	no	single
Chr3	2809693	2809693	.	1	CUSTOM-CIGAR	Chr5;875414;876433;PAC	m64079_240212_113350/9307420/ccs	met1_05	CONFIRMED	NA	NA	no	single
Chr3	3638915	3638915	+	1	CUSTOM-SupplementaryALN	Chr5;21419693;21425022;ATCOPIA93_Evade	m64079_240212_113350/33423970/ccs	met1_05	CONFIRMED	central	yes	no	single
Chr3	5381967	5381967	+	1	CUSTOM-SupplementaryALN	Chr3;20158137;20166150;VANDAL6	m64079_221220_112036/173738151/ccs	met1_05	CONFIRMED	partial	NA	no	single
Chr3	13611705	13611705	+	1	CUSTOM-SupplementaryALN	Chr5;19152829;19160826;VANDAL21	m64079_221220_112036/53084508/ccs	met1_05	CONFIRMED	partial	NA	no	single
Chr3	21226953	21226953	+	1	CUSTOM-SupplementaryALN	Chr3;16344522;16352497;VANDAL6	m64079_221220_112036/133432670/ccs	met1_05	CONFIRMED	central	yes	no	single
Chr4	1123607	1123607	-	1	CUSTOM-SupplementaryALN	Chr1;11941106;11946436;ATCOPIA93_Evade	m64079_240212_113350/8193103/ccs	met1_05	CONFIRMED	partial	NA	no	single
Chr4	1848707	1848707	-	1	CUSTOM-SupplementaryALN	Chr5;21419693;21425022;ATCOPIA93_Evade	m64079_240212_113350/110233096/ccs	met1_05	CONFIRMED	partial	NA	no	single
Chr4	9987688	9987688	-	1	CUSTOM-SupplementaryALN	Chr5;19152829;19160826;VANDAL21	m64079_240212_113350/135333141/ccs	met1_05	CONFIRMED	partial	NA	no	single
Chr4	17533761	17533761	-	1	CUSTOM-SupplementaryALN	Chr5;21419693;21425022;ATCOPIA93_Evade	m64079_221220_112036/32049614/ccs	met1_05	CONFIRMED	partial	NA	no	single
Chr4	18223745	18223745	+	1	CUSTOM-SupplementaryALN	Chr5;19152829;19160826;VANDAL21	m64079_221220_112036/177211687/ccs	met1_05	CONFIRMED	partial	NA	no	single
Chr4	19242778	19242778	-	1	CUSTOM-SupplementaryALN	Chr3;16344522;16352497;VANDAL6	m64079_221220_112036/132318972/ccs	met1_05	CONFIRMED	partial	NA	no	single
Chr5	49106	49106	.	1	CUSTOM-CIGAR	Chr5;875414;876433;PAC	m64079_240212_113350/105185607/ccs	met1_05	CONFIRMED	NA	NA	no	single
Chr5	5150522	5150522	+	1	CUSTOM-SupplementaryALN	Chr5;19152829;19160826;VANDAL21	m64079_221220_112036/177080054/ccs	met1_05	CONFIRMED	partial	NA	no	single
Chr5	5484748	5484748	+	1	CUSTOM-SupplementaryALN	Chr3;20158137;20166150;VANDAL6	m64079_221220_112036/65406206/ccs	met1_05	CONFIRMED	central	yes	no	single
Chr5	17413821	17413821	-	1	CUSTOM-SupplementaryALN	Chr5;19152829;19160826;VANDAL21	m64079_221220_112036/160761442/ccs	met1_05	CONFIRMED	partial	NA	no	single
Chr5	19150958	19150958	+	1	CUSTOM-SupplementaryALN	Chr5;19152829;19160826;VANDAL21	m64079_221220_112036/34604722/ccs	met1_05	CONFIRMED	central	yes	no	single
Chr5	19845159	19845159	-	1	CUSTOM-SupplementaryALN	Chr5;19872565;19877095;VANDAL21	m64079_240212_113350/155126528/ccs	met1_05	CONFIRMED	partial	NA	no	single
Chr5	28025713	28025713	+,+	2	CUSTOM-SupplementaryALN	Chr5;19152829;19160826;VANDAL21,Chr5;19152829;19160826;VANDAL21	m64079_221220_112036/76744176/ccs,m64079_221220_112036/166528667/ccs	met1_05	CONFIRMED	central	yes	no	multi
Chr5	28025714	28025714	.	1	CUSTOM-CIGAR	Chr5;19152829;19160825;VANDAL21	m64079_221220_112036/166528667/ccs	met1_05	CONFIRMED	NA	NA	no	single
Chr5	29702875	29702875	.	1	CUSTOM-CIGAR	Chr1;11941106;11946435;ATCOPIA93.2_Evade	m64079_221220_112036/141754517/ccs	met1_05	CONFIRMED	NA	NA	no	single
Chr5	29885702	29885702	+	1	CUSTOM-SupplementaryALN	Chr3;16344522;16352497;VANDAL6	m64079_221220_112036/56953538/ccs	met1_05	CONFIRMED	partial	NA	no	single
Chr1	375331	375331	+	1	CUSTOM-SupplementaryALN	Chr5;19152829;19160826;VANDAL21	m64079_240212_113350/30476632/ccs	met1_06	CONFIRMED	central	yes	no	single
Chr1	12724218	12724218	+	1	CUSTOM-SupplementaryALN	Chr3;16344522;16352497;VANDAL6	m64079_240212_113350/109709174/ccs	met1_06	CONFIRMED	partial	NA	no	single
Chr1	16161461	16161461	+	1	CUSTOM-SupplementaryALN	Chr5;19152829;19160826;VANDAL21	m64079_221220_112036/112133071/ccs	met1_06	CONFIRMED	partial	NA	centromeric	single
Chr1	17891752	17891752	.	1	CUSTOM-CIGAR	Chr5;19152829;19160825;VANDAL21	m64079_221220_112036/12321302/ccs	met1_06	CONFIRMED	NA	NA	no	single
Chr1	24282152	24282152	+	1	CUSTOM-SupplementaryALN	Chr2;8027483;8035680;VANDAL21	m64079_221220_112036/73794588/ccs	met1_06	CONFIRMED	central	yes	no	single
Chr1	26983849	26983849	+	1	CUSTOM-SupplementaryALN	Chr1;11941106;11946436;ATCOPIA93_Evade	m64079_221220_112036/107217507/ccs	met1_06	CONFIRMED	partial	NA	no	single
Chr1	27783933	27783933	+	1	CUSTOM-SupplementaryALN	Chr1;11941106;11946436;ATCOPIA93_Evade	m64079_221220_112036/149487936/ccs	met1_06	CONFIRMED	partial	NA	no	single
Chr1	29612263	29612263	+	1	CUSTOM-SupplementaryALN	Chr1;11941106;11946436;ATCOPIA93_Evade	m64079_221220_112036/91359146/ccs	met1_06	CONFIRMED	partial	NA	no	single
Chr1	31010416	31010416	.	1	CUSTOM-CIGAR	Chr5;875414;876433;PAC	m64079_221220_112036/97584208/ccs	met1_06	CONFIRMED	NA	NA	no	single
Chr1	31972454	31972454	-	1	CUSTOM-SupplementaryALN	Chr5;875414;876434;PAC	m64079_240212_113350/82839561/ccs	met1_06	CONFIRMED	partial	NA	no	single
Chr2	1551971	1551971	+	1	CUSTOM-SupplementaryALN	Chr5;19152829;19160826;VANDAL21	m64079_221220_112036/157550110/ccs	met1_06	CONFIRMED	partial	NA	no	single
Chr2	2187852	2187852	.	1	CUSTOM-CIGAR	Chr1;11941106;11946435;ATCOPIA93.2_Evade	m64079_221220_112036/39389477/ccs	met1_06	CONFIRMED	NA	NA	no	single
Chr2	8361870	8361870	-	1	CUSTOM-SupplementaryALN	Chr5;19152829;19160826;VANDAL21	m64079_221220_112036/122029913/ccs	met1_06	CONFIRMED	partial	NA	no	single
Chr2	8762630	8762630	-	1	CUSTOM-SupplementaryALN	Chr5;19152829;19160826;VANDAL21	m64079_221220_112036/21300945/ccs	met1_06	CONFIRMED	partial	NA	no	single
Chr2	8821583	8821583	+	1	CUSTOM-SupplementaryALN	Chr5;19152829;19160826;VANDAL21	m64079_240212_113350/89457913/ccs	met1_06	CONFIRMED	partial	NA	no	single
Chr2	16793393	16793393	-	1	CUSTOM-SupplementaryALN	Chr5;19152829;19160826;VANDAL21	m64079_221220_112036/117178755/ccs	met1_06	CONFIRMED	partial	NA	no	single
Chr2	17390044	17390044	-	1	CUSTOM-SupplementaryALN	Chr3;16344522;16352497;VANDAL6	m64079_221220_112036/76742734/ccs	met1_06	CONFIRMED	partial	NA	no	single
Chr2	17943470	17943470	-	1	CUSTOM-SupplementaryALN	Chr3;16344522;16352497;VANDAL6	m64079_240212_113350/1507864/ccs	met1_06	CONFIRMED	partial	NA	no	single
Chr2	17957374	17957374	-	1	CUSTOM-SupplementaryALN	Chr1;11941106;11946436;ATCOPIA93_Evade	m64079_240212_113350/85527024/ccs	met1_06	CONFIRMED	partial	NA	no	single
Chr2	18682044	18682044	+	1	CUSTOM-SupplementaryALN	Chr3;16344522;16352497;VANDAL6	m64079_221220_112036/17106667/ccs	met1_06	CONFIRMED	partial	NA	no	single
Chr3	891173	891173	+	1	CUSTOM-SupplementaryALN	Chr1;11941106;11946436;ATCOPIA93_Evade	m64079_221220_112036/172623965/ccs	met1_06	CONFIRMED	central	yes	no	single
Chr3	3426536	3426536	.	1	CUSTOM-CIGAR	Chr1;11941106;11946435;ATCOPIA93.2_Evade	m64079_221220_112036/122749174/ccs	met1_06	CONFIRMED	NA	NA	no	single
Chr3	9191914	9191914	.	1	CUSTOM-CIGAR	Chr1;11941106;11946435;ATCOPIA93.2_Evade	m64079_221220_112036/9307520/ccs	met1_06	CONFIRMED	NA	NA	no	single
Chr3	12861784	12861784	.	1	CUSTOM-CIGAR	Chr1;11941106;11946435;ATCOPIA93.2_Evade	m64079_221220_112036/68355721/ccs	met1_06	CONFIRMED	NA	NA	no	single
Chr3	13352824	13352824	+	1	CUSTOM-SupplementaryALN	Chr1;11941106;11946436;ATCOPIA93_Evade	m64079_221220_112036/169738614/ccs	met1_06	CONFIRMED	partial	NA	no	single
Chr3	13665998	13665998	+	1	CUSTOM-SupplementaryALN	Chr1;11941106;11946436;ATCOPIA93_Evade	m64079_221220_112036/24053759/ccs	met1_06	CONFIRMED	central	yes	no	single
Chr3	16542289	16542289	.	1	CUSTOM-CIGAR	Chr1;11941106;11946435;ATCOPIA93.2_Evade	m64079_221220_112036/88213749/ccs	met1_06	CONFIRMED	NA	NA	no	single
Chr3	24341771	24341771	.	1	CUSTOM-CIGAR	Chr1;11941106;11946435;ATCOPIA93.2_Evade	m64079_240212_113350/142805684/ccs	met1_06	CONFIRMED	NA	NA	no	single
Chr4	2407651	2407651	+	1	CUSTOM-SupplementaryALN	Chr1;11941106;11946436;ATCOPIA93_Evade	m64079_221220_112036/11666852/ccs	met1_06	CONFIRMED	central	yes	no	single
Chr4	8851532	8851532	-	1	CUSTOM-SupplementaryALN	Chr1;11941106;11946436;ATCOPIA93_Evade	m64079_240212_113350/147982772/ccs	met1_06	CONFIRMED	partial	NA	no	single
Chr4	10100102	10100102	+	1	CUSTOM-SupplementaryALN	Chr3;16344522;16352497;VANDAL6	m64079_221220_112036/27658802/ccs	met1_06	CONFIRMED	partial	NA	no	single
Chr4	12391953	12391953	.	1	CUSTOM-CIGAR	Chr5;875414;876433;PAC	m64079_240212_113350/99025857/ccs	met1_06	CONFIRMED	NA	NA	no	single
Chr4	16305632	16305632	-	1	CUSTOM-SupplementaryALN	Chr3;20158137;20166150;VANDAL6	m64079_240212_113350/51382961/ccs	met1_06	CONFIRMED	partial	NA	no	single
Chr4	19116429	19116429	+	1	CUSTOM-SupplementaryALN	Chr1;11941106;11946436;ATCOPIA93_Evade	m64079_221220_112036/60293631/ccs	met1_06	CONFIRMED	partial	NA	no	single
Chr5	1431423	1431423	-	1	CUSTOM-SupplementaryALN	Chr1;11941106;11946436;ATCOPIA93_Evade	m64079_240212_113350/144902566/ccs	met1_06	CONFIRMED	partial	NA	no	single
Chr5	2092171	2092173	-,-,-,-,-,-,-,-,-,-,-,-,-,-,-,-,-,-,-,-,-,-,-,-,-,-,-,-,-,-	29	CUSTOM-SupplementaryALN	Chr1;11941106;11946436;ATCOPIA93_Evade,Chr1;11941106;11946436;ATCOPIA93_Evade,Chr1;11941106;11946436;ATCOPIA93_Evade,Chr1;11941106;11946436;ATCOPIA93_Evade,Chr1;11941106;11946436;ATCOPIA93_Evade,Chr1;11941106;11946436;ATCOPIA93_Evade,Chr1;11941106;11946436;ATCOPIA93_Evade,Chr1;11941106;11946436;ATCOPIA93_Evade,Chr1;11941106;11946436;ATCOPIA93_Evade,Chr1;11941106;11946436;ATCOPIA93_Evade,Chr1;1194…	m64079_221220_112036/10617853/ccs,m64079_221220_112036/115280025/ccs,m64079_221220_112036/128780413/ccs,m64079_221220_112036/139004125/ccs,m64079_221220_112036/169477972/ccs,m64079_221220_112036/23266803/ccs,m64079_221220_112036/29165174/ccs,m64079_221220_112036/40699716/ccs,m64079_221220_112036/64357854/ccs,m64079_221220_112036/68419964/ccs,m64079_240212_113350/1051213/ccs,m64079_240212_113350/1…	met1_06	CONFIRMED	mixed	yes	no	multi
Chr5	10016551	10016551	+	1	CUSTOM-SupplementaryALN	Chr1;11941106;11946436;ATCOPIA93_Evade	m64079_221220_112036/105122289/ccs	met1_06	CONFIRMED	central	yes	no	single
Chr5	13897713	13897713	+	1	CUSTOM-SupplementaryALN	Chr1;11941106;11946436;ATCOPIA93_Evade	m64079_221220_112036/42534900/ccs	met1_06	CONFIRMED	partial	NA	centromeric	single
Chr5	15260691	15260691	+	1	CUSTOM-SupplementaryALN	Chr1;11941106;11946436;ATCOPIA93_Evade	m64079_221220_112036/87950948/ccs	met1_06	CONFIRMED	central	yes	centromeric	single
Chr5	16993113	16993113	-	1	CUSTOM-SupplementaryALN	Chr5;19152829;19160826;VANDAL21	m64079_240212_113350/105449174/ccs	met1_06	CONFIRMED	partial	NA	no	single
Chr5	19075915	19075915	-	1	CUSTOM-SupplementaryALN	Chr1;11941106;11946436;ATCOPIA93_Evade	m64079_221220_112036/67177263/ccs	met1_06	CONFIRMED	partial	NA	no	single
Chr5	19511048	19511048	+	1	CUSTOM-SupplementaryALN	Chr1;11941106;11946436;ATCOPIA93_Evade	m64079_240212_113350/89262058/ccs	met1_06	CONFIRMED	partial	NA	no	single
Chr5	19782252	19782252	-	1	CUSTOM-SupplementaryALN	Chr5;19152829;19160826;VANDAL21	m64079_240212_113350/164102149/ccs	met1_06	CONFIRMED	partial	NA	no	single
Chr5	22178360	22178360	-	1	CUSTOM-SupplementaryALN	Chr5;19152829;19160826;VANDAL21	m64079_221220_112036/156108083/ccs	met1_06	CONFIRMED	partial	NA	no	single
Chr5	23005790	23005790	.	1	CUSTOM-CIGAR	Chr5;8256939;8265132;CAC2A	m64079_221220_112036/79759803/ccs	met1_06	CONFIRMED	NA	NA	no	single
Chr5	23899981	23899981	+	1	CUSTOM-SupplementaryALN	Chr3;16344522;16352497;VANDAL6	m64079_221220_112036/49219298/ccs	met1_06	CONFIRMED	central	yes	no	single
Chr5	24523721	24523721	+	1	CUSTOM-SupplementaryALN	Chr1;11941106;11946436;ATCOPIA93_Evade	m64079_240212_113350/107283444/ccs	met1_06	CONFIRMED	central	yes	no	single
Chr5	28568264	28568264	+	1	CUSTOM-SupplementaryALN	Chr3;20158137;20166150;VANDAL6	m64079_240212_113350/167511582/ccs	met1_06	CONFIRMED	central	yes	no	single
Chr1	276643	276643	.	1	CUSTOM-CIGAR	Chr5;875414;876433;PAC	m64079_240212_113350/83624893/ccs	met1_07	CONFIRMED	NA	NA	no	single
Chr1	2444901	2444901	-	1	CUSTOM-SupplementaryALN	Chr5;19152829;19160826;VANDAL21	m64079_221220_112036/136511916/ccs	met1_07	CONFIRMED	partial	NA	no	single
Chr1	5462985	5462985	+	1	CUSTOM-SupplementaryALN	Chr1;11941106;11946436;ATCOPIA93_Evade	m64079_240212_113350/159187683/ccs	met1_07	CONFIRMED	central	yes	no	single
Chr1	8551345	8551345	.	1	CUSTOM-CIGAR	Chr1;11941106;11946435;ATCOPIA93.2_Evade	m64079_221220_112036/173541973/ccs	met1_07	CONFIRMED	NA	NA	no	single
Chr1	10036437	10036437	.	1	CUSTOM-CIGAR	Chr1;11941106;11946435;ATCOPIA93.2_Evade	m64079_240212_113350/58656486/ccs	met1_07	CONFIRMED	NA	NA	no	single
Chr1	19126631	19126631	-	1	CUSTOM-SupplementaryALN	Chr5;19152829;19160826;VANDAL21	m64079_240212_113350/124257824/ccs	met1_07	CONFIRMED	partial	NA	no	single
Chr1	24311719	24311719	+	1	CUSTOM-SupplementaryALN	Chr5;19152829;19160826;VANDAL21	m64079_240212_113350/139854094/ccs	met1_07	CONFIRMED	partial	NA	no	single
Chr1	24744044	24744044	.	1	CUSTOM-CIGAR	Chr3;16344522;16352496;VANDAL6	m64079_221220_112036/22151649/ccs	met1_07	CONFIRMED	NA	NA	no	single
Chr1	25876717	25876717	.	1	CUSTOM-SupplementaryALN	Chr4;9036240;9040519;VANDAL21	m64079_240212_113350/98306568/ccs	met1_07	CONFIRMED	partial	NA	no	single
Chr1	26654694	26654694	-	1	CUSTOM-SupplementaryALN	Chr1;11941106;11946436;ATCOPIA93_Evade	m64079_221220_112036/12847280/ccs	met1_07	CONFIRMED	partial	NA	no	single
Chr1	30489568	30489568	+	1	CUSTOM-SupplementaryALN	Chr1;11941106;11946436;ATCOPIA93_Evade	m64079_240212_113350/176161312/ccs	met1_07	CONFIRMED	partial	NA	no	single
Chr1	30975092	30975092	.	1	CUSTOM-CIGAR	Chr5;21419693;21425021;ATCOPIA93.2_Evade	m64079_240212_113350/55118360/ccs	met1_07	CONFIRMED	NA	NA	no	single
Chr1	32043486	32043486	+	1	CUSTOM-SupplementaryALN	Chr1;11941106;11946436;ATCOPIA93_Evade	m64079_221220_112036/5572078/ccs	met1_07	CONFIRMED	partial	NA	no	single
Chr2	6811365	6811365	-	1	CUSTOM-SupplementaryALN	Chr5;19152829;19160826;VANDAL21	m64079_221220_112036/126749221/ccs	met1_07	CONFIRMED	partial	NA	centromeric_Athila	single
Chr2	10220481	10220481	+	1	CUSTOM-SupplementaryALN	Chr5;19152829;19160826;VANDAL21	m64079_240212_113350/9570703/ccs	met1_07	CONFIRMED	partial	NA	no	single
Chr2	13193892	13193892	+	1	CUSTOM-SupplementaryALN	Chr1;11941106;11946436;ATCOPIA93_Evade	m64079_221220_112036/97584457/ccs	met1_07	CONFIRMED	central	yes	no	single
Chr2	14209675	14209675	.	1	CUSTOM-CIGAR	Chr5;875414;876433;PAC	m64079_221220_112036/51970334/ccs	met1_07	CONFIRMED	NA	NA	no	single
Chr2	17563335	17563335	+	1	CUSTOM-SupplementaryALN	Chr5;21419693;21425022;ATCOPIA93_Evade	m64079_221220_112036/82577985/ccs	met1_07	CONFIRMED	central	yes	no	single
Chr2	18850702	18850702	.	1	CUSTOM-CIGAR	Chr5;875414;876433;PAC	m64079_221220_112036/153026796/ccs	met1_07	CONFIRMED	NA	NA	no	single
Chr3	2942237	2942239	+,+,+,+,+,+,+,+,+,+,+,+,+,+,+,+,+,+,+,+,+,+,+	23	CUSTOM-SupplementaryALN	Chr1;11941106;11946436;ATCOPIA93_Evade,Chr1;11941106;11946436;ATCOPIA93_Evade,Chr1;11941106;11946436;ATCOPIA93_Evade,Chr1;11941106;11946436;ATCOPIA93_Evade,Chr1;11941106;11946436;ATCOPIA93_Evade,Chr1;11941106;11946436;ATCOPIA93_Evade,Chr1;11941106;11946436;ATCOPIA93_Evade,Chr1;11941106;11946436;ATCOPIA93_Evade,Chr1;11941106;11946436;ATCOPIA93_Evade,Chr1;11941106;11946436;ATCOPIA93_Evade,Chr1;1194…	m64079_221220_112036/119472554/ccs,m64079_221220_112036/142740019/ccs,m64079_221220_112036/158008007/ccs,m64079_240212_113350/35980318/ccs,m64079_240212_113350/3802510/ccs,m64079_240212_113350/9242397/ccs,m64079_221220_112036/156566758/ccs,m64079_221220_112036/35457398/ccs,m64079_221220_112036/68487307/ccs,m64079_240212_113350/15991896/ccs,m64079_240212_113350/49021176/ccs,m64079_240212_113350/70…	met1_07	CONFIRMED	mixed	yes	no	multi
Chr3	5310087	5310087	-	1	CUSTOM-SupplementaryALN	Chr1;11941106;11946436;ATCOPIA93_Evade	m64079_221220_112036/157614992/ccs	met1_07	CONFIRMED	partial	NA	no	single
Chr3	8404326	8404326	+	1	CUSTOM-SupplementaryALN	Chr1;11941106;11946436;ATCOPIA93_Evade	m64079_221220_112036/121963960/ccs	met1_07	CONFIRMED	partial	NA	no	single
Chr3	9895841	9895841	+	1	CUSTOM-SupplementaryALN	Chr5;21419693;21425022;ATCOPIA93_Evade	m64079_221220_112036/47319481/ccs	met1_07	CONFIRMED	central	yes	no	single
Chr3	11549049	11549049	-	1	CUSTOM-SupplementaryALN	Chr5;19152829;19160826;VANDAL21	m64079_221220_112036/45615434/ccs	met1_07	CONFIRMED	partial	NA	no	single
Chr3	12111670	12111670	+	1	CUSTOM-SupplementaryALN	Chr1;11941106;11946436;ATCOPIA93_Evade	m64079_240212_113350/39977805/ccs	met1_07	CONFIRMED	central	yes	no	single
Chr3	12810809	12810809	+	1	CUSTOM-SupplementaryALN	Chr1;11941106;11946436;ATCOPIA93_Evade	m64079_240212_113350/63308391/ccs	met1_07	CONFIRMED	partial	NA	no	single
Chr3	17831062	17831062	.	1	CUSTOM-CIGAR	Chr1;11941106;11946435;ATCOPIA93.2_Evade	m64079_240212_113350/140379886/ccs	met1_07	CONFIRMED	NA	NA	no	single
Chr3	18181483	18181483	-	1	CUSTOM-SupplementaryALN	Chr1;11941106;11946436;ATCOPIA93_Evade	m64079_240212_113350/75302644/ccs	met1_07	CONFIRMED	partial	NA	no	single
Chr3	20194685	20194685	+	1	CUSTOM-SupplementaryALN	Chr1;11941106;11946436;ATCOPIA93_Evade	m64079_221220_112036/40372065/ccs	met1_07	CONFIRMED	central	yes	no	single
Chr3	21532333	21532333	+	1	CUSTOM-SupplementaryALN	Chr1;11941106;11946436;ATCOPIA93_Evade	m64079_221220_112036/49348919/ccs	met1_07	CONFIRMED	central	yes	no	single
Chr3	26057985	26057985	-	1	CUSTOM-SupplementaryALN	Chr3;20158137;20166150;VANDAL6	m64079_240212_113350/163318297/ccs	met1_07	CONFIRMED	partial	NA	no	single
Chr4	12528794	12528794	.	1	CUSTOM-CIGAR	Chr1;11941106;11946435;ATCOPIA93.2_Evade	m64079_240212_113350/198441/ccs	met1_07	CONFIRMED	NA	NA	no	single
Chr4	12887973	12887973	.	1	CUSTOM-CIGAR	Chr5;875414;876433;PAC	m64079_221220_112036/62391047/ccs	met1_07	CONFIRMED	NA	NA	no	single
Chr4	13794306	13794306	+	1	CUSTOM-SupplementaryALN	Chr1;11941106;11946436;ATCOPIA93_Evade	m64079_221220_112036/168427757/ccs	met1_07	CONFIRMED	partial	NA	no	single
Chr4	15590879	15590879	-	1	CUSTOM-SupplementaryALN	Chr1;11941106;11946436;ATCOPIA93_Evade	m64079_221220_112036/112592716/ccs	met1_07	CONFIRMED	partial	NA	no	single
Chr4	17642094	17642094	+	1	CUSTOM-SupplementaryALN	Chr1;11941106;11946436;ATCOPIA93_Evade	m64079_240212_113350/157417977/ccs	met1_07	CONFIRMED	partial	NA	no	single
Chr4	18186288	18186288	+	1	CUSTOM-SupplementaryALN	Chr5;21419693;21425022;ATCOPIA93_Evade	m64079_240212_113350/135727227/ccs	met1_07	CONFIRMED	partial	NA	no	single
Chr4	21727886	21727886	-	1	CUSTOM-SupplementaryALN	Chr3;16344522;16352497;VANDAL6	m64079_221220_112036/139265760/ccs	met1_07	CONFIRMED	partial	NA	no	single
Chr4	21728624	21728624	-	1	CUSTOM-SupplementaryALN	Chr3;20158137;20166150;VANDAL6	m64079_240212_113350/55181977/ccs	met1_07	CONFIRMED	partial	NA	no	single
Chr5	1032011	1032011	-	1	CUSTOM-SupplementaryALN	Chr5;19152829;19160826;VANDAL21	m64079_240212_113350/38930783/ccs	met1_07	CONFIRMED	partial	NA	no	single
Chr5	2789752	2789752	+	1	CUSTOM-SupplementaryALN	Chr1;11941106;11946436;ATCOPIA93_Evade	m64079_221220_112036/18680142/ccs	met1_07	CONFIRMED	partial	NA	no	single
Chr5	10009344	10009344	+	1	CUSTOM-SupplementaryALN	Chr5;19152829;19160826;VANDAL21	m64079_240212_113350/69863891/ccs	met1_07	CONFIRMED	partial	NA	no	single
Chr5	10049542	10049542	+	1	CUSTOM-SupplementaryALN	Chr1;11941106;11946436;ATCOPIA93_Evade	m64079_221220_112036/49875104/ccs	met1_07	CONFIRMED	central	yes	no	single
Chr5	13503017	13503017	-	1	CUSTOM-SupplementaryALN	Chr1;11941106;11946436;ATCOPIA93_Evade	m64079_221220_112036/106431763/ccs	met1_07	CONFIRMED	partial	NA	centromeric	single
Chr5	15967064	15967064	.	1	CUSTOM-CIGAR	Chr1;11941106;11946435;ATCOPIA93.2_Evade	m64079_240212_113350/111412776/ccs	met1_07	CONFIRMED	NA	NA	no	single
Chr5	26081438	26081438	.	1	CUSTOM-CIGAR	Chr1;11941106;11946435;ATCOPIA93.2_Evade	m64079_240212_113350/47123154/ccs	met1_07	CONFIRMED	NA	NA	no	single
Chr5	26888903	26888905	.	2	CUSTOM-CIGAR	Chr5;875414;876433;PAC,Chr5;875414;876433;PAC	m64079_221220_112036/28248030/ccs,m64079_221220_112036/30476782/ccs	met1_07	CONFIRMED	NA	NA	no	multi
Chr5	28025720	28025720	+	1	CUSTOM-SupplementaryALN	Chr3;16344522;16352497;VANDAL6	m64079_240212_113350/158138475/ccs	met1_07	CONFIRMED	central	yes	no	single
Chr1	2001748	2001748	+	1	CUSTOM-SupplementaryALN	Chr5;19152829;19160826;VANDAL21	m64079_240212_113350/12256956/ccs	met1_08	CONFIRMED	central	yes	no	single
Chr1	2152817	2152817	-	1	CUSTOM-SupplementaryALN	Chr3;20158137;20166150;VANDAL6	m64079_221220_112036/29884628/ccs	met1_08	CONFIRMED	partial	NA	no	single
Chr1	3318828	3318828	+	1	CUSTOM-SupplementaryALN	Chr3;16344522;16352497;VANDAL6	m64079_240212_113350/53741303/ccs	met1_08	CONFIRMED	partial	NA	no	single
Chr1	4429093	4429093	+	1	CUSTOM-SupplementaryALN	Chr3;20158137;20166150;VANDAL6	m64079_221220_112036/133432715/ccs	met1_08	CONFIRMED	partial	NA	no	single
Chr1	9120942	9120942	+	1	CUSTOM-SupplementaryALN	Chr5;19152829;19160826;VANDAL21	m64079_240212_113350/159122047/ccs	met1_08	CONFIRMED	partial	NA	no	single
Chr1	10375779	10375779	+	1	CUSTOM-SupplementaryALN	Chr5;19152829;19160826;VANDAL21	m64079_240212_113350/170723688/ccs	met1_08	CONFIRMED	central	yes	no	single
Chr1	21143922	21143922	+	1	CUSTOM-SupplementaryALN	Chr5;19152829;19160826;VANDAL21	m64079_221220_112036/11667630/ccs	met1_08	CONFIRMED	partial	NA	no	single
Chr1	25126037	25126037	+	1	CUSTOM-SupplementaryALN	Chr5;19152829;19160826;VANDAL21	m64079_221220_112036/17236260/ccs	met1_08	CONFIRMED	central	yes	no	single
Chr2	2848324	2848324	+	1	CUSTOM-SupplementaryALN	Chr5;19152829;19160826;VANDAL21	m64079_240212_113350/52888370/ccs	met1_08	CONFIRMED	partial	yes	no	single
Chr2	7979469	7979469	-	1	CUSTOM-SupplementaryALN	Chr5;19152829;19160826;VANDAL21	m64079_221220_112036/105777959/ccs	met1_08	CONFIRMED	partial	NA	no	single
Chr2	8079759	8079759	+,+	2	CUSTOM-SupplementaryALN	Chr2;8256939;8265133;CAC2A,Chr2;8256939;8265133;CAC2A	m64079_221220_112036/179110753/ccs,m64079_221220_112036/57870200/ccs	met1_08	CONFIRMED	partial	NA	no	multi
Chr2	8761120	8761120	+	1	CUSTOM-SupplementaryALN	Chr5;21419693;21425022;ATCOPIA93_Evade	m64079_221220_112036/73860238/ccs	met1_08	CONFIRMED	partial	NA	no	single
Chr2	12376563	12376563	-	1	CUSTOM-SupplementaryALN	Chr5;19152829;19160826;VANDAL21	m64079_221220_112036/141035914/ccs	met1_08	CONFIRMED	partial	NA	no	single
Chr2	14533452	14533452	.	1	CUSTOM-CIGAR	Chr1;11941106;11946435;ATCOPIA93.2_Evade	m64079_221220_112036/101452109/ccs	met1_08	CONFIRMED	NA	NA	no	single
Chr2	22853432	22853432	-	1	CUSTOM-SupplementaryALN	Chr3;16344522;16352497;VANDAL6	m64079_221220_112036/159779033/ccs	met1_08	CONFIRMED	central	yes	no	single
Chr3	2672825	2672825	+	1	CUSTOM-SupplementaryALN	Chr1;11941106;11946436;ATCOPIA93_Evade	m64079_240212_113350/58524204/ccs	met1_08	CONFIRMED	partial	NA	no	single
Chr3	6900522	6900522	.	1	CUSTOM-CIGAR	Chr5;875414;876433;PAC	m64079_221220_112036/152111366/ccs	met1_08	CONFIRMED	NA	NA	no	single
Chr3	8845271	8845271	-	1	CUSTOM-SupplementaryALN	Chr3;16344522;16352497;VANDAL6	m64079_240212_113350/113248392/ccs	met1_08	CONFIRMED	partial	NA	no	single
Chr3	12260272	12260272	+	1	CUSTOM-SupplementaryALN	Chr5;19152829;19160826;VANDAL21	m64079_221220_112036/59902159/ccs	met1_08	CONFIRMED	partial	NA	no	single
Chr3	18060064	18060064	+	1	CUSTOM-SupplementaryALN	Chr5;19152829;19160826;VANDAL21	m64079_221220_112036/11011008/ccs	met1_08	CONFIRMED	central	yes	no	single
Chr3	18437634	18437634	-	1	CUSTOM-SupplementaryALN	Chr5;21419693;21425022;ATCOPIA93_Evade	m64079_221220_112036/157289134/ccs	met1_08	CONFIRMED	partial	NA	no	single
Chr3	19960509	19960509	-	1	CUSTOM-SupplementaryALN	Chr5;19152829;19160826;VANDAL21	m64079_240212_113350/112002216/ccs	met1_08	CONFIRMED	partial	NA	no	single
Chr3	22165614	22165614	.	1	CUSTOM-CIGAR	Chr5;875414;876433;PAC	m64079_221220_112036/81726096/ccs	met1_08	CONFIRMED	NA	NA	no	single
Chr3	23535154	23535154	+	1	CUSTOM-SupplementaryALN	Chr5;19152829;19160826;VANDAL21	m64079_240212_113350/106496594/ccs	met1_08	CONFIRMED	partial	NA	no	single
Chr4	4894262	4894262	+	1	CUSTOM-SupplementaryALN	Chr5;19152829;19160826;VANDAL21	m64079_240212_113350/33884554/ccs	met1_08	CONFIRMED	central	yes	no	single
Chr4	11843272	11843272	-	1	CUSTOM-SupplementaryALN	Chr3;16344522;16352497;VANDAL6	m64079_221220_112036/54855010/ccs	met1_08	CONFIRMED	partial	NA	no	single
Chr4	19779417	19779417	+	1	CUSTOM-SupplementaryALN	Chr5;21419693;21425022;ATCOPIA93_Evade	m64079_221220_112036/39651024/ccs	met1_08	CONFIRMED	partial	NA	no	single
Chr5	5558299	5558299	+	1	CUSTOM-SupplementaryALN	Chr3;16344522;16352497;VANDAL6	m64079_240212_113350/108857957/ccs	met1_08	CONFIRMED	partial	NA	no	single
Chr5	5560304	5560304	-	1	CUSTOM-SupplementaryALN	Chr5;19152829;19160826;VANDAL21	m64079_221220_112036/152700670/ccs	met1_08	CONFIRMED	partial	NA	no	single
Chr5	8850660	8850660	-	1	CUSTOM-SupplementaryALN	Chr5;8256939;8265133;CAC2A	m64079_221220_112036/106891773/ccs	met1_08	CONFIRMED	partial	NA	no	single
Chr5	10159502	10159502	+	1	CUSTOM-SupplementaryALN	Chr5;19152829;19160826;VANDAL21	m64079_221220_112036/164495591/ccs	met1_08	CONFIRMED	partial	NA	no	single
Chr5	13090588	13090588	+	1	CUSTOM-SupplementaryALN	Chr5;19152829;19160826;VANDAL21	m64079_221220_112036/125632727/ccs	met1_08	CONFIRMED	partial	NA	no	single
Chr5	13244910	13244910	+	1	CUSTOM-SupplementaryALN	Chr5;19152829;19160826;VANDAL21	m64079_240212_113350/56623671/ccs	met1_08	CONFIRMED	partial	NA	centromeric_Athila	single
Chr5	18982271	18982271	.	1	CUSTOM-CIGAR	Chr5;19152829;19160825;VANDAL21	m64079_221220_112036/93391083/ccs	met1_08	CONFIRMED	NA	NA	no	single
Chr5	19134139	19134141	-,-	2	CUSTOM-SupplementaryALN	Chr5;19152829;19160826;VANDAL21,Chr5;19152829;19160826;VANDAL21	m64079_221220_112036/94963270/ccs,m64079_240212_113350/128123395/ccs	met1_08	CONFIRMED	partial	NA	no	multi
Chr5	25821316	25821316	-	1	CUSTOM-SupplementaryALN	Chr3;16344522;16352497;VANDAL6	m64079_221220_112036/8848491/ccs	met1_08	CONFIRMED	partial	NA	no	single
Chr5	27480891	27480891	-	1	CUSTOM-SupplementaryALN	Chr1;11941106;11946436;ATCOPIA93_Evade	m64079_240212_113350/101845376/ccs	met1_08	CONFIRMED	partial	NA	no	single
Chr1	3725934	3725934	+	1	CUSTOM-SupplementaryALN	Chr3;16344522;16352497;VANDAL6	m64079_221220_112036/109446837/ccs	met1_09	CONFIRMED	partial	NA	no	single
Chr1	7686553	7686553	.	1	CUSTOM-CIGAR	Chr5;875414;876433;PAC	m64079_221220_112036/113312127/ccs	met1_09	CONFIRMED	NA	NA	no	single
Chr1	10545157	10545157	+	1	CUSTOM-SupplementaryALN	Chr3;16344522;16352497;VANDAL6	m64079_221220_112036/175244627/ccs	met1_09	CONFIRMED	partial	NA	no	single
Chr1	21148623	21148623	+	1	CUSTOM-SupplementaryALN	Chr5;19152829;19160826;VANDAL21	m64079_221220_112036/172689386/ccs	met1_09	CONFIRMED	partial	NA	no	single
Chr1	28846148	28846148	.	1	CUSTOM-CIGAR	Chr4;9036240;9040519;VANDAL21	m64079_221220_112036/125503791/ccs	met1_09	CONFIRMED	central	NA	no	single
Chr1	29035314	29035314	.	1	CUSTOM-CIGAR	Chr5;875414;876433;PAC	m64079_240212_113350/29623013/ccs	met1_09	CONFIRMED	NA	NA	no	single
Chr1	29220751	29220751	+	1	CUSTOM-SupplementaryALN	Chr3;16344522;16352497;VANDAL6	m64079_221220_112036/106039110/ccs	met1_09	CONFIRMED	partial	NA	no	single
Chr1	32259560	32259560	-	1	CUSTOM-SupplementaryALN	Chr5;19152829;19160826;VANDAL21	m64079_240212_113350/121832980/ccs	met1_09	CONFIRMED	partial	NA	no	single
Chr2	10820496	10820496	+	1	CUSTOM-SupplementaryALN	Chr5;19152829;19160826;VANDAL21	m64079_221220_112036/58329751/ccs	met1_09	CONFIRMED	partial	NA	no	single
Chr3	5890020	5890020	+	1	CUSTOM-SupplementaryALN	Chr3;16344522;16352497;VANDAL6	m64079_221220_112036/111280480/ccs	met1_09	CONFIRMED	partial	NA	no	single
Chr3	13397987	13397987	+	1	CUSTOM-SupplementaryALN	Chr5;19152829;19160826;VANDAL21	m64079_221220_112036/31457762/ccs	met1_09	CONFIRMED	partial	NA	no	single
Chr3	19029813	19029813	-	1	CUSTOM-SupplementaryALN	Chr1;11941106;11946436;ATCOPIA93_Evade	m64079_221220_112036/147851825/ccs	met1_09	CONFIRMED	partial	NA	no	single
Chr3	20266688	20266688	+	1	CUSTOM-SupplementaryALN	Chr5;19152829;19160826;VANDAL21	m64079_221220_112036/116129982/ccs	met1_09	CONFIRMED	partial	NA	no	single
Chr4	15434774	15434776	-,-,-	3	CUSTOM-SupplementaryALN	Chr5;8256939;8265133;CAC2A,Chr5;8256939;8265133;CAC2A,Chr5;8256939;8265133;CAC2A	m64079_221220_112036/41485182/ccs,m64079_240212_113350/99025652/ccs,m64079_221220_112036/23725887/ccs	met1_09	CONFIRMED	central	yes	no	multi
Chr4	18769338	18769338	+	1	CUSTOM-SupplementaryALN	Chr3;16344522;16352497;VANDAL6	m64079_221220_112036/45547713/ccs	met1_09	CONFIRMED	partial	NA	no	single
Chr4	19088936	19088936	+	1	CUSTOM-SupplementaryALN	Chr5;19152829;19160826;VANDAL21	m64079_240212_113350/175768560/ccs	met1_09	CONFIRMED	partial	NA	no	single
Chr5	13082	13082	.	1	CUSTOM-CIGAR	Chr5;875414;876433;PAC	m64079_221220_112036/92538796/ccs	met1_09	CONFIRMED	NA	NA	no	single
Chr5	6475054	6475054	+	1	CUSTOM-SupplementaryALN	Chr3;16344522;16352497;VANDAL6	m64079_221220_112036/60819523/ccs	met1_09	CONFIRMED	central	yes	no	single
Chr5	8096312	8096312	+	1	CUSTOM-SupplementaryALN	Chr5;8256939;8265133;CAC2A	m64079_221220_112036/151978242/ccs	met1_09	CONFIRMED	partial	NA	no	single
Chr5	15437880	15437880	-	1	CUSTOM-SupplementaryALN	Chr5;19152829;19160826;VANDAL21	m64079_240212_113350/130941060/ccs	met1_09	CONFIRMED	partial	NA	no	single
Chr5	15931318	15931318	-	1	CUSTOM-SupplementaryALN	Chr1;11941106;11946436;ATCOPIA93_Evade	m64079_221220_112036/35193719/ccs	met1_09	CONFIRMED	partial	NA	no	single
Chr1	3842584	3842586	-,-,-,-,-	5	CUSTOM-SupplementaryALN	Chr3;16344522;16352497;VANDAL6,Chr3;16344522;16352497;VANDAL6,Chr3;16344522;16352497;VANDAL6,Chr3;16344522;16352497;VANDAL6,Chr3;16344522;16352497;VANDAL6	m64079_221220_112036/145426603/ccs,m64079_221220_112036/86837412/ccs,m64079_240212_113350/93847777/ccs,m64079_221220_112036/12387756/ccs,m64079_221220_112036/66126715/ccs	met1_10	CONFIRMED	partial	NA	no	multi
Chr1	6485187	6485187	.	1	CUSTOM-CIGAR	Chr5;875414;876433;PAC	m64079_240212_113350/152699302/ccs	met1_10	CONFIRMED	NA	NA	no	single
Chr1	9954546	9954546	.	1	CUSTOM-CIGAR	Chr5;21419693;21425021;ATCOPIA93.2_Evade	m64079_221220_112036/69664872/ccs	met1_10	CONFIRMED	NA	NA	no	single
Chr1	10454365	10454365	+	1	CUSTOM-SupplementaryALN	Chr5;875414;876434;PAC	m64079_221220_112036/177408517/ccs	met1_10	CONFIRMED	partial	NA	no	single
Chr1	19693182	19693182	.	1	CUSTOM-CIGAR	Chr5;21419693;21425021;ATCOPIA93.2_Evade	m64079_221220_112036/46532239/ccs	met1_10	CONFIRMED	NA	NA	no	single
Chr1	23929316	23929316	+	1	CUSTOM-SupplementaryALN	Chr5;19152829;19160826;VANDAL21	m64079_221220_112036/163251438/ccs	met1_10	CONFIRMED	central	yes	no	single
Chr1	25583285	25583285	.	1	CUSTOM-CIGAR	Chr5;875414;876433;PAC	m64079_221220_112036/69405075/ccs	met1_10	CONFIRMED	NA	NA	no	single
Chr1	28965760	28965760	-	1	CUSTOM-SupplementaryALN	Chr1;11941106;11946436;ATCOPIA93_Evade	m64079_221220_112036/143788169/ccs	met1_10	CONFIRMED	partial	NA	no	single
Chr1	31760953	31760953	+	1	CUSTOM-SupplementaryALN	Chr3;20158137;20166150;VANDAL6	m64079_221220_112036/151979729/ccs	met1_10	CONFIRMED	central	yes	no	single
Chr2	7303606	7303606	+	1	CUSTOM-SupplementaryALN	Chr5;19152829;19160826;VANDAL21	m64079_221220_112036/92866368/ccs	met1_10	CONFIRMED	central	no	no	single
Chr2	8327863	8327863	+	1	CUSTOM-SupplementaryALN	Chr5;19152829;19160826;VANDAL21	m64079_221220_112036/82247748/ccs	met1_10	CONFIRMED	partial	NA	no	single
Chr2	9375683	9375683	+	1	CUSTOM-SupplementaryALN	Chr1;11941106;11946436;ATCOPIA93_Evade	m64079_221220_112036/78775709/ccs	met1_10	CONFIRMED	central	yes	no	single
Chr2	12457258	12457258	.	1	CUSTOM-CIGAR	Chr5;875414;876433;PAC	m64079_221220_112036/28379293/ccs	met1_10	CONFIRMED	NA	NA	no	single
Chr2	12740561	12740561	+	1	CUSTOM-SupplementaryALN	Chr1;11941106;11946436;ATCOPIA93_Evade	m64079_221220_112036/102499387/ccs	met1_10	CONFIRMED	central	yes	no	single
Chr2	18394095	18394095	.	1	CUSTOM-CIGAR	Chr3;16344522;16352496;VANDAL6	m64079_240212_113350/171707048/ccs	met1_10	CONFIRMED	NA	NA	no	single
Chr2	18907957	18907957	-	1	CUSTOM-SupplementaryALN	Chr1;11941106;11946436;ATCOPIA93_Evade	m64079_221220_112036/35587392/ccs	met1_10	CONFIRMED	partial	NA	no	single
Chr3	143253	143253	+	1	CUSTOM-SupplementaryALN	Chr3;20158137;20166150;VANDAL6	m64079_221220_112036/14746100/ccs	met1_10	CONFIRMED	partial	NA	no	single
Chr3	4740219	4740219	.	1	CUSTOM-CIGAR	Chr5;875414;876433;PAC	m64079_221220_112036/84281458/ccs	met1_10	CONFIRMED	NA	NA	no	single
Chr3	6637336	6637336	.	1	CUSTOM-CIGAR	Chr5;875414;876433;PAC	m64079_221220_112036/59573632/ccs	met1_10	CONFIRMED	NA	NA	no	single
Chr3	17828393	17828393	.	1	CUSTOM-CIGAR	Chr5;875414;876433;PAC	m64079_221220_112036/42664128/ccs	met1_10	CONFIRMED	NA	NA	no	single
Chr3	19934278	19934278	.	1	CUSTOM-CIGAR	Chr5;875414;876433;PAC	m64079_221220_112036/140706492/ccs	met1_10	CONFIRMED	NA	NA	no	single
Chr3	20269803	20269803	-	1	CUSTOM-SupplementaryALN	Chr5;875414;876434;PAC	m64079_221220_112036/102368776/ccs	met1_10	CONFIRMED	central	yes	no	single
Chr3	21247673	21247673	.	1	CUSTOM-CIGAR	Chr5;875414;876433;PAC	m64079_240212_113350/146212441/ccs	met1_10	CONFIRMED	NA	NA	no	single
Chr3	24790888	24790888	+	1	CUSTOM-SupplementaryALN	Chr1;11941106;11946436;ATCOPIA93_Evade	m64079_221220_112036/170920651/ccs	met1_10	CONFIRMED	partial	NA	no	single
Chr3	24959115	24959115	-	1	CUSTOM-SupplementaryALN	Chr3;16344522;16352497;VANDAL6	m64079_240212_113350/19138681/ccs	met1_10	CONFIRMED	partial	NA	no	single
Chr4	939231	939231	.	1	CUSTOM-CIGAR	Chr1;11941106;11946435;ATCOPIA93.2_Evade	m64079_240212_113350/138150026/ccs	met1_10	CONFIRMED	NA	NA	no	single
Chr4	2752044	2752044	-	1	CUSTOM-SupplementaryALN	Chr3;16344522;16352497;VANDAL6	m64079_221220_112036/154208565/ccs	met1_10	CONFIRMED	partial	NA	no	single
Chr4	2943152	2943152	+	1	CUSTOM-SupplementaryALN	Chr5;19152829;19160826;VANDAL21	m64079_221220_112036/172949806/ccs	met1_10	CONFIRMED	central	yes	no	single
Chr4	3242108	3242108	-	1	CUSTOM-SupplementaryALN	Chr5;19152829;19160826;VANDAL21	m64079_221220_112036/147587175/ccs	met1_10	CONFIRMED	partial	NA	no	single
Chr4	3248337	3248337	-	1	CUSTOM-SupplementaryALN	Chr5;19152829;19160826;VANDAL21	m64079_221220_112036/917628/ccs	met1_10	CONFIRMED	partial	NA	no	single
Chr4	10494251	10494251	-	1	CUSTOM-SupplementaryALN	Chr5;19152829;19160826;VANDAL21	m64079_221220_112036/131074130/ccs	met1_10	CONFIRMED	partial	NA	no	single
Chr4	11260296	11260296	-	1	CUSTOM-SupplementaryALN	Chr5;19152829;19160826;VANDAL21	m64079_221220_112036/47711675/ccs	met1_10	CONFIRMED	partial	NA	no	single
Chr4	12519914	12519914	+	1	CUSTOM-SupplementaryALN	Chr5;19152829;19160826;VANDAL21	m64079_221220_112036/148965309/ccs	met1_10	CONFIRMED	partial	NA	no	single
Chr4	16408459	16408459	+	1	CUSTOM-SupplementaryALN	Chr3;16344522;16352497;VANDAL6	m64079_221220_112036/77595626/ccs	met1_10	CONFIRMED	partial	NA	no	single
Chr4	17346350	17346350	.	1	CUSTOM-CIGAR	Chr5;875414;876433;PAC	m64079_240212_113350/60359944/ccs	met1_10	CONFIRMED	NA	NA	no	single
Chr4	20938887	20938887	-	1	CUSTOM-SupplementaryALN	Chr1;11941106;11946436;ATCOPIA93_Evade	m64079_221220_112036/154403691/ccs	met1_10	CONFIRMED	central	yes	no	single
Chr4	21486823	21486823	+	1	CUSTOM-SupplementaryALN	Chr3;16344522;16352497;VANDAL6	m64079_221220_112036/90048082/ccs	met1_10	CONFIRMED	central	yes	no	single
Chr5	3899694	3899694	.	1	CUSTOM-CIGAR	Chr1;11941106;11946435;ATCOPIA93.2_Evade	m64079_240212_113350/142019355/ccs	met1_10	CONFIRMED	NA	NA	no	single
Chr5	5803022	5803022	.	1	CUSTOM-CIGAR	Chr5;19152829;19160825;VANDAL21	m64079_221220_112036/120455225/ccs	met1_10	CONFIRMED	NA	NA	no	single
Chr5	10254763	10254763	+	1	CUSTOM-SupplementaryALN	Chr5;19152829;19160826;VANDAL21	m64079_221220_112036/73926086/ccs	met1_10	CONFIRMED	partial	NA	no	single
Chr5	15064742	15064742	+	1	CUSTOM-SupplementaryALN	Chr5;19152829;19160826;VANDAL21	m64079_221220_112036/101450167/ccs	met1_10	CONFIRMED	central	yes	no	single
Chr5	16110401	16110401	.	1	CUSTOM-CIGAR	Chr1;11941106;11946435;ATCOPIA93.2_Evade	m64079_221220_112036/39060976/ccs	met1_10	CONFIRMED	NA	NA	no	single
Chr5	16993155	16993155	.	1	CUSTOM-CIGAR	Chr5;875414;876433;PAC	m64079_221220_112036/66716611/ccs	met1_10	CONFIRMED	NA	NA	no	single
Chr5	19909428	19909428	-	1	CUSTOM-SupplementaryALN	Chr5;19152829;19160826;VANDAL21	m64079_221220_112036/160170644/ccs	met1_10	CONFIRMED	partial	NA	no	single
Chr5	23026038	23026038	-	1	CUSTOM-SupplementaryALN	Chr5;19152829;19160826;VANDAL21	m64079_221220_112036/113183496/ccs	met1_10	CONFIRMED	partial	NA	no	single
Chr5	29047155	29047155	+	1	CUSTOM-SupplementaryALN	Chr5;875414;876434;PAC	m64079_221220_112036/118751517/ccs	met1_10	CONFIRMED	partial	NA	no	single

### Sheet: SomaticExcisions_CURATED-list
#Chr	Start	End	AbsoluteCov	TE	Individual	Status
Chr5	19152829	19160826	1	VANDAL21	met1_01	CONFIRMED
Chr5	875414	876434	1	PAC	met1_03	CONFIRMED
Chr5	19152829	19160826	2	VANDAL21	met1_05	CONFIRMED
Chr5	19152829	19160826	1	VANDAL21	met1_06	CONFIRMED
Chr5	19152829	19160826	1	VANDAL21	met1_08	CONFIRMED
Chr5	4335532	4336888	1	ATDNAI27T9A	met1_09	CONFIRMED
Chr5	8256939	8265133	2	CAC2A	met1_09	CONFIRMED
