## Additional File 3 for "Long-read detection of transposable element mobilization in the soma of hypomethylated *Arabidopsis thaliana* individuals"

### Sheet: manual_classification_combined
ReadID	Chr	BNDcoord	TypeType	DeletionSpacer	V21copyInvolved/mapped	V21_1_Mapping
m64079_221220_112036/101845110/ccs	Chr5	NA	Inversion	NA	Spacer	NA
m64079_221220_112036/106431486/ccs	Chr5	7258111	out-region	NA	Left	NA
m64079_221220_112036/107940248/ccs	Chr5	19152825	out-region	NA	NA	V21_1
m64079_221220_112036/111805870/ccs	Chr5	21064837	out-region	NA	Left	NA
m64079_221220_112036/114035314/ccs	Chr5	19160607	out-region	NA	Left	V21_1
m64079_221220_112036/114559525/ccs	Chr5	NA	Inversion	NA	Spacer	NA
m64079_221220_112036/117637178/ccs	Chr5	NA	Complex	DeletionSpacer	NA	NA
m64079_221220_112036/120390570/ccs	Chr5	19865711	out-region	NA	Right	NA
m64079_221220_112036/129041532/ccs	Chr5	19886229	out-region	NA	Left	NA
m64079_221220_112036/13238474/ccs	Chr5	24175820	out-region	NA	Right	NA
m64079_221220_112036/132973813/ccs	Chr5	15543303	out-region	NA	Right	NA
m64079_221220_112036/140249936/ccs	Chr5	18216265	out-region	NA	Left	NA
m64079_221220_112036/140903228/ccs	Chr5	24147871	out-region	NA	Right	NA
m64079_221220_112036/14158133/ccs	Chr5	NA	Deletion	DeletionSpacer	Other	NA
m64079_221220_112036/145359873/ccs	Chr2	14259483	out-region	NA	Left	NA
m64079_221220_112036/146147378/ccs	Chr5	19915977	out-region	NA	Left	NA
m64079_221220_112036/148048259/ccs	Chr5	19151530	out-region	NA	Right	V21_1
m64079_221220_112036/152896694/ccs	Chr5	15617123	out-region	NA	Right	NA
m64079_221220_112036/157616920/ccs	Chr5	28829513	out-region	NA	Left	NA
m64079_221220_112036/157745208/ccs	Chr5	19849073	out-region	NA	Right	NA
m64079_221220_112036/159187556/ccs	Chr5	NA	MappingOut	NA	NA	NA
m64079_221220_112036/160170644/ccs	Chr5	NA	MappingOut	NA	NA	NA
m64079_221220_112036/171182748/ccs	Chr5	19763488	out-region	NA	Left	NA
m64079_221220_112036/19008181/ccs	Chr5	13029019	out-region	NA	Right	NA
m64079_221220_112036/22677349/ccs	Chr5	NA	Complex	DeletionSpacer	Left	NA
m64079_221220_112036/34538661/ccs	Chr5	23397844	out-region	NA	Left	NA
m64079_221220_112036/42205974/ccs	Chr5	7112160	out-region	NA	Left	NA
m64079_221220_112036/42796130/ccs	Chr3	8913059	MappingOut	NA	NA	NA
m64079_221220_112036/43976048/ccs	Chr5	NA	Inversion	DeletionSpacer	Left	NA
m64079_221220_112036/54460925/ccs	Chr5	21751382	out-region	NA	Right	NA
m64079_221220_112036/66257255/ccs	Chr5	19915750	out-region	NA	Right	NA
m64079_221220_112036/67306936/ccs	Chr5	20413383	out-region	NA	Right	NA
m64079_221220_112036/75958477/ccs	Chr5	21302462	out-region	NA	Left	NA
m64079_221220_112036/81659579/ccs	Chr5	19830907	out-region	NA	Left	NA
m64079_221220_112036/83427366/ccs	Chr5	18869322	out-region	NA	Left	NA
m64079_221220_112036/85132746/ccs	Chr5	20806814	out-region	NA	Right	NA
m64079_221220_112036/88738421/ccs	NA	NA	NA	NA	NA	NA
m64079_221220_112036/90768651/ccs	Chr5	5998631	out-region	NA	Left	NA
m64079_221220_112036/91817738/ccs	Chr5	20158133	out-region	NA	Left	NA
m64079_221220_112036/97191576/ccs	Chr5	19639002	out-region	NA	Right	NA
m64079_221220_112036/97976766/ccs	Chr5	NA	Inversion	DeletionSpacer	Right	NA
m64079_240212_113350/104006494/ccs	Chr5	20104411	out-region	NA	Left	NA
m64079_240212_113350/108595926/ccs	Chr5	19886260	out-region	NA	Left	NA
m64079_240212_113350/121309673/ccs	Chr5	21267382	out-region	NA	Right	NA
m64079_240212_113350/122815669/ccs	Chr5	NA	Complex	DeletionSpacer	NA	NA
m64079_240212_113350/123799088/ccs	Chr5	18499334	out-region	NA	Right	NA
m64079_240212_113350/124586650/ccs	Chr5	7517914	out-region	NA	Right	NA
m64079_240212_113350/1247781/ccs	Chr5	19975545	out-region	NA	Left	NA
m64079_240212_113350/13566575/ccs	Chr5	22640823	out-region	NA	Right	NA
m64079_240212_113350/144048955/ccs	Chr5	15974204	out-region	NA	Left	NA
m64079_240212_113350/151914089/ccs	Chr5	22409994	out-region	NA	Right	NA
m64079_240212_113350/154143137/ccs	Chr2	19098823	out-region	NA	Right	NA
m64079_240212_113350/155126528/ccs	Chr5	19845159	out-region	NA	Left	NA
m64079_240212_113350/161876786/ccs	Chr5	NA	Complex	DeletionSpacer	NA	NA
m64079_240212_113350/162400472/ccs	Chr5	17130707	out-region	NA	Left	NA
m64079_240212_113350/165938077/ccs	Chr5	19764420	out-region	NA	Right	NA
m64079_240212_113350/166003235/ccs	Chr5	18135651	out-region	NA	Left	NA
m64079_240212_113350/170854840/ccs	Chr5	19195942	out-region	NA	Left	NA
m64079_240212_113350/177145737/ccs	Chr5	19848968	out-region	NA	Right	NA
m64079_240212_113350/19269311/ccs	Chr5	9248081	out-region	NA	Right	NA
m64079_240212_113350/3213034/ccs	Chr5	23046073	out-region	NA	Right	NA
m64079_240212_113350/38339128/ccs	Chr5	19519705	out-region	NA	Right	NA
m64079_240212_113350/40305718/ccs	Chr5	25949441	out-region	NA	Right	NA
m64079_240212_113350/43123919/ccs	Chr1	6764340	out-region	NA	Left	NA
m64079_240212_113350/45809856/ccs	Chr5	25749096	out-region	NA	Left	NA
m64079_240212_113350/53348400/ccs	Chr5	22787596	out-region	NA	Right	NA
m64079_240212_113350/5374539/ccs	Chr5	19889563	out-region	NA	Left	NA
m64079_240212_113350/60099338/ccs	Chr5	20626476	out-region	NA	Right	NA
m64079_240212_113350/62325150/ccs	Chr5	19405545	out-region	NA	Left	NA
m64079_240212_113350/67831658/ccs	Chr5	NA	MappingOut	NA	NA	NA
m64079_240212_113350/70321699/ccs	Chr5	7915524	out-region	NA	Left	NA
m64079_240212_113350/7276043/ccs	Chr4	15475942	out-region	NA	Right	NA
m64079_240212_113350/74973260/ccs	Chr5	19912171	out-region	NA	Right	NA
m64079_240212_113350/76350013/ccs	Chr5	19485040	out-region	NA	Left	NA
m64079_240212_113350/76611702/ccs	Chr5	22446775	out-region	NA	Left	NA
m64079_240212_113350/79889869/ccs	Chr5	NA	Inversion	DeletionSpacer	Left	NA
m64079_240212_113350/81199141/ccs	Chr5	18813540	out-region	NA	Left	NA
m64079_240212_113350/84542715/ccs	Chr2	2021734	out-region	NA	Left	NA
m64079_240212_113350/84738381/ccs	Chr5	NA	Deletion	DeletionSpacer	Right	NA
m64079_240212_113350/95487687/ccs	Chr5	19785813	out-region	NA	Right	NA
m64079_240212_113350/9570703/ccs	Chr5	NA	MappingOut	NA	NA	NA
m64079_221220_112036/100663657/ccs	Chr5	NA	Deletion	DeletionSpacer	Spacer	NA
m64079_221220_112036/108200595/ccs	Chr5	NA	Deletion	DeletionSpacer	Spacer	NA
m64079_221220_112036/117637178/ccs	Chr5	NA	Deletion	DeletionSpacer	Spacer	NA
m64079_221220_112036/117637178/ccs	Chr5	NA	Deletion	DeletionSpacer	Spacer	NA
m64079_221220_112036/122226822/ccs	Chr5	NA	Deletion	DeletionSpacer	Spacer	NA
m64079_221220_112036/126159448/ccs	Chr5	NA	Deletion	DeletionSpacer	Spacer	NA
m64079_221220_112036/12649548/ccs	Chr5	NA	Deletion	DeletionSpacer	Spacer	NA
m64079_221220_112036/127142278/ccs	Chr5	NA	Deletion	DeletionSpacer	Spacer	NA
m64079_221220_112036/134350774/ccs	Chr5	NA	Deletion	DeletionSpacer	Spacer	NA
m64079_221220_112036/135661910/ccs	Chr5	NA	Deletion	DeletionSpacer	Spacer	NA
m64079_221220_112036/142082198/ccs	Chr5	NA	Deletion	DeletionSpacer	Spacer	NA
m64079_221220_112036/152700686/ccs	Chr5	NA	Deletion	DeletionSpacer	Spacer	NA
m64079_221220_112036/15466833/ccs	Chr5	NA	Deletion	DeletionSpacer	Spacer	NA
m64079_221220_112036/156500007/ccs	Chr5	NA	Deletion	DeletionSpacer	Spacer	NA
m64079_221220_112036/161876055/ccs	Chr5	NA	Deletion	DeletionSpacer	Spacer	NA
m64079_221220_112036/17107393/ccs	Chr5	NA	Deletion	DeletionSpacer	Spacer	NA
m64079_221220_112036/172884903/ccs	Chr5	NA	Deletion	DeletionSpacer	Spacer	NA
m64079_221220_112036/178651853/ccs	Chr5	NA	Deletion	DeletionSpacer	Spacer	NA
m64079_221220_112036/29295582/ccs	Chr5	NA	Deletion	DeletionSpacer	Left	NA
m64079_221220_112036/3147199/ccs	Chr5	NA	Deletion	DeletionSpacer	Spacer	NA
m64079_221220_112036/31850856/ccs	Chr5	NA	Deletion	DeletionSpacer	Left	NA
m64079_221220_112036/50659341/ccs	Chr5	NA	Deletion	DeletionSpacer	Left	NA
m64079_221220_112036/53938841/ccs	Chr5	NA	Deletion	DeletionSpacer	Spacer	NA
m64079_221220_112036/57541658/ccs	Chr5	NA	Deletion	DeletionSpacer	Spacer	NA
m64079_221220_112036/58000826/ccs	Chr5	NA	Deletion	DeletionSpacer	Left	NA
m64079_221220_112036/60031194/ccs	Chr5	NA	Deletion	DeletionSpacer	Spacer	NA
m64079_221220_112036/61735752/ccs	Chr5	NA	Deletion	DeletionSpacer	Spacer	NA
m64079_221220_112036/64095099/ccs	Chr5	NA	Deletion	DeletionSpacer	Spacer	NA
m64079_221220_112036/67372159/ccs	Chr5	NA	Deletion	DeletionSpacer	Spacer	NA
m64079_221220_112036/68683311/ccs	Chr5	NA	Deletion	DeletionSpacer	Spacer	NA
m64079_221220_112036/7012467/ccs	Chr5	NA	Deletion	DeletionSpacer	Spacer	NA
m64079_221220_112036/73072864/ccs	Chr5	NA	Deletion	DeletionSpacer	Spacer	NA
m64079_221220_112036/76023363/ccs	Chr5	NA	Deletion	DeletionSpacer	Spacer	NA
m64079_221220_112036/787615/ccs	Chr5	NA	Deletion	DeletionSpacer	Spacer	NA
m64079_221220_112036/88539257/ccs	Chr5	NA	Deletion	DeletionSpacer	Spacer	NA
m64079_221220_112036/89261829/ccs	Chr5	NA	Deletion	DeletionSpacer	Spacer	NA
m64079_221220_112036/95881276/ccs	Chr5	NA	Deletion	DeletionSpacer	Spacer	NA
m64079_240212_113350/101908691/ccs	Chr5	NA	Deletion	DeletionSpacer	Spacer	NA
m64079_240212_113350/122356447/ccs	Chr5	NA	Deletion	DeletionSpacer	Left	NA
m64079_240212_113350/126484748/ccs	Chr5	NA	Deletion	DeletionSpacer	Spacer	NA
m64079_240212_113350/129631235/ccs	Chr5	NA	Deletion	DeletionSpacer	Spacer	NA
m64079_240212_113350/145425328/ccs	Chr5	NA	Deletion	DeletionSpacer	Spacer	NA
m64079_240212_113350/145556943/ccs	Chr5	NA	Deletion	DeletionSpacer	Spacer	NA
m64079_240212_113350/147458496/ccs	Chr5	NA	Deletion	DeletionSpacer	Spacer	NA
m64079_240212_113350/147982670/ccs	Chr5	NA	Deletion	DeletionSpacer	Spacer	NA
m64079_240212_113350/155779297/ccs	Chr5	NA	Deletion	DeletionSpacer	Spacer	NA
m64079_240212_113350/157024628/ccs	Chr5	NA	Deletion	DeletionSpacer	Spacer	NA
m64079_240212_113350/163512757/ccs	Chr5	NA	Deletion	DeletionSpacer	Left	NA
m64079_240212_113350/165282914/ccs	Chr5	NA	Deletion	DeletionSpacer	Spacer	NA
m64079_240212_113350/177603312/ccs	Chr5	NA	Deletion	DeletionSpacer	Spacer	NA
m64079_240212_113350/20185964/ccs	Chr5	NA	Deletion	DeletionSpacer	Spacer	NA
m64079_240212_113350/20777760/ccs	Chr5	NA	Deletion	DeletionSpacer	Spacer	NA
m64079_240212_113350/23200121/ccs	Chr5	NA	Deletion	DeletionSpacer	Spacer	NA
m64079_240212_113350/39913288/ccs	Chr5	NA	Deletion	DeletionSpacer	Spacer	NA
m64079_240212_113350/40699699/ccs	Chr5	NA	Deletion	DeletionSpacer	Spacer	NA
m64079_240212_113350/42861741/ccs	Chr5	NA	Deletion	DeletionSpacer	Spacer	NA
m64079_240212_113350/50531099/ccs	Chr5	NA	Deletion	DeletionSpacer	Spacer	NA
m64079_240212_113350/51577428/ccs	Chr5	NA	Deletion	DeletionSpacer	Spacer	NA
m64079_240212_113350/65995660/ccs	Chr5	NA	Deletion	DeletionSpacer	Spacer	NA
m64079_240212_113350/68421684/ccs	Chr5	NA	Deletion	DeletionSpacer	Spacer	NA
m64079_240212_113350/83036268/ccs	Chr5	NA	Deletion	DeletionSpacer	Spacer	NA
m64079_240212_113350/87099968/ccs	Chr5	NA	Deletion	DeletionSpacer	Spacer	NA
